# Mu and delta opioid receptor antagonists increase the expression of social conditioned place preference in early adolescent mice

**DOI:** 10.1101/2023.07.19.549691

**Authors:** Zofia Harda, Marta Klimczak, Klaudia Misiołek, Magdalena Chrószcz, Aleksandra Rzeszut, Łukasz Szumiec, Maria Kaczmarczyk-Jarosz, Rafał Ryguła, Barbara Ziółkowska, Jan Rodriguez Parkitna

## Abstract

**Rationale:** Social behaviors undergo dramatic changes during adolescence, enabling the development of adult social abilities. These changes are intricately linked to the development of the brain reward system and the activity of endogenous opioid signaling. However, the involvement of the opioid system in the development of social behaviors still raises more questions than answers.

**Objectives:** Here, we investigated the role of the endogenous opioid system in the rewarding effects of social contact in early and late adolescent male mice.

**Methods:** Social reward was assessed using the social conditioned place preference task in early adolescent (~34 days old) and late adolescent (~41 days old) male mice that received a single dose of the selective opioid receptor antagonists cyprodime (1 mg/kg, i.p.), naltrindole (1 mg/kg, i.p.) or norbinaltorphimine (10 mg/kg, i.p.) before the preference posttest.

**Results:** The administration of cyprodime or naltrindole before the posttest significantly increased the preference for the social-conditioned context in early but not late adolescent mice. In contrast, pretreatment with norbinaltorphimine had no effect on context preference.

**Conclusions:** Our findings support a modified version of the state-dependent mu-opioid receptor model of social behavior, where the effects of opioid ligands are not reversed during development but rather weaken or disappear with age. Furthermore, the results indicate that interactions with siblings in early adolescent mice are motivated by negative reinforcement, whereas those in late adolescence are motivated by positive reinforcement.
