## Supplemental Tables 1-4 for "Mu and delta opioid receptor antagonists increase the expression of social conditioned place preference in early adolescent mice"

### Sheet: Table S1_ARRIVE
Drug	Figure	Treatment	Adolescence stage	n	Age post-test [days]			Weight post-test [g]
					Range	Mean	SEM	Range	Mean	SEM
Cyprodime	1	Saline	Early	38	32-36	34.2895	0.206903	11,5-22,1	16.1342	0.435147
		Drug	Early	34	32-36	34.2941	0.226029	11,5-21,5	15.8618	0.44845
		Saline	Late	46	37-43	40.3913	0.235101	11,0-21,5	18.4065	0.314961
		Drug	Late	50	37-43	40.14	0.231534	14,00-21,2	18.55	0.233431
Naltrindole	2	Saline	Early	28	31-36	33.8571	0.25612	10,8-19,9	15.5286	0.460918
		Drug	Early	26	31-36	33.7692	0.284239	11,9-19,7	15.7846	0.481636
		Saline	Late	34	37-46	40.2059	0.423732	15,2-21,4	18.8676	0.276086
		Drug	Late	24	37-46	40.875	0.507966	16,9-22,5	19.3083	0.28449
Norbinaltorphimine	3	Saline	Early	24	32-36	33	0.242956	11,6-18,4	15	0.383741
		Drug	Early	18	32-35	33.1667	0.251538	11,5-19,4	15.0722	0.507646
		Saline	Late	18	37-47	42.5556	0.782613	15,7-22,5	18.6611	0.4053
		Drug	Late	20	37-47	42.85	0.700981	12,3-21,3	18.71	0.482229

### Sheet: Table S2_bedding sets
	Home cage bedding	Conditoning context A	Conditoning context B
Set 1	aspen + gnawing block 1	beech + gnawing block 2	cellulose + gnawing block 3
Set 2	corn + gnawing block 1	aspen + gnawing block 2	cellulose + gnawing block 3
Set 3	aspen + gnawing block 1	cellulose + gnawing block 2	alder + gnawing block 3

### Sheet: Table S3_bedding types
Table S1. Bedding types
Name	Full name	Type	Manufacterer	Link
Aspen 1	ABEDD aspen animal bedding	cubic granulates	Abedd SIA Jelgavas iela 29 Kalnciems, LV-3016 Latvia	https://www.abedd.com/
Aspen 2	Tapvei GLP aspen beeding, catalog number HP10KG	cubic granulates	Tapvei Estonia OÜ, Paekna küla, Kiili vald, 75408 Harjumaa, Estonia	https://tapvei.com/, https://animalab.eu/aspen-beddings
Beech 1	Trociny bukowe przesiane gat. 1	shavings	P.P.H. "WO-JAR", Kopernika 3/30, 32-100 Proszowice	-
Beech 2	Trocinka bukowa Facimiech	shavings	PPHU Natur-Drew A. Czaja, os. Kopernika 5/57, 34-100 Wadowice, Poland	-
Beech 3	Terrario Peak Wilderness 5l - drobne zrębki bukowe.	shavings	DMR Group Poland, Woźniaka 42, 40-389 Katowice, Poland	https://www.dmrgroup.pl
Corn	REHOFIX, Hygienic Animal Bedding	round granulates	J. Rettenmaier and Sohne GMBH+CO KG Holzmuhle 1, D-73494 Rosenberg, Germany	https://www.jrs.eu/jrs_en/corn-fiber/rehofix.php
Cellulose	Biofresh Performance Bedding. 1/8' Pelleted Cellulose	pellets	ABSORPTION CORP 6960 Salashan Parkway Ferndale, WA 98248, USA	https://scottpharma.net/product/biofresh-performance-bedding/
Alder	Terrario Peak Wilderness 5l - grube zrębki olchowe.	shavings	DMR Group Poland, Woźniaka 42, 40-389 Katowice, Poland	https://www.dmrgroup.pl

### Sheet: Table S4_excluded_mice
Drug	Figure	n initial	n excluded based on initial context preference (> 70%)	n died	n excluded due to health reasons	n excluded due to technical mistakes	n exluded based on outlier test	n exluded by Python script to equalize the number of animals on the two social contexts	n analyzed
Cyprodime	1	199	12	1	1	9	2	6	168
Naltrindole	2	139	9	1	1	2	3	11	112
Norbinaltorphimine	3	93	4	0	1	0	3	5	80
